# Evidence of widespread balancing selection in a bacterial pangenome

**DOI:** 10.64898/2026.11.28.769857

**Authors:** Cara Conradsen, Edward Feil, Sion Bayliss, Adam Eyre-Walker, Michiel Vos

## Abstract

The vast majority of bacterial genes are only present within a subset of strains in a given species. Such accessory genes may have deleterious or neutral fitness effects and persist only transiently but alternatively might be maintained because they provide a fitness benefit. The adaptive role of accessory genes, and how selection shapes species pangenomes, remains under active debate. Here, we introduce a test that compares the synonymous nucleotide diversity of accessory genes against a neutral coalescent expectation conditioned on accessory gene frequency. Because synonymous variants accumulate approximately clock-like, synonymous diversity acts as a proxy for the time an accessory gene has spent in the pangenome. Discrepancies between observed synonymous diversity and that expected from gene frequency thus provide a signal of differing selective forces. Specifically, cases where synonymous diversity is higher than expected are consistent with long-term balancing selection, while accessory genes with lower than expected diversity indicate directional selection. We apply this test to the accessory genes from 260 representative *Klebsiella pneumoniae* genomes, excluding accessory genes that are likely to have been introduced multiple times. Of 4,071 accessory genes analysed, 1,174 (28.8%) had elevated diversity consistent with balancing selection and 30 (0.7%) had a deficit consistent with directional selection. Among others, we find evidence for balancing selection in genes previously experimentally shown to aid *K. pneumoniae* gut colonisation, as well as in CRISPR-Cas genes, and show directional selection for anti-phage defence system AbiE. Our approach provides the means to disentangle different modes of adaptive evolution that drive the maintenance of accessory genes.
