## supplementary table 2 for "Evidence of widespread balancing selection in a bacterial pangenome"

Genome ID	ENA accession	Source	Sequence type	O locus	O type
SPARK_1004_C1	ERR3480327	human - hospital disease	ST512	OL2α.2	O2α
SPARK_1006_C1	ERR3480329	human - hospital carriage	ST307	OL2α.2	O2β
SPARK_1007_C1	ERR3480330	human - hospital disease	ST512	OL2α.2	O2β
SPARK_1011_C1	ERR3480334	human - hospital carriage	ST423	OL2α.2	O2β
SPARK_1020_C1	ERR3480346	human - hospital carriage	ST20	OL2α.1	O1αβ,2α
SPARK_102_C1	ERR3448900	cow	ST629	OL3α/β	O3αβ
SPARK_1031_C1	ERR3480356	human - hospital disease	ST512	OL2α.2	O2α
SPARK_1048_C1	ERR3480373	human - hospital disease	ST307	OL2α.2	O2β
SPARK_1074_C1	ERR3480565	human - hospital disease	ST307	OL2α.2	O2β
SPARK_1078_C1	ERR3480569	human - hospital disease	ST307	OL2α.2	O2β
SPARK_1080_C1	ERR3480571	human - hospital disease	ST45	OL2α.1	O2α
SPARK_1094_C1	ERR3480585	human - hospital disease	ST11	OL3γ	O3γ
SPARK_1098_C1	ERR3480589	human - hospital carriage	ST101	OL2α.1	O1αβ,2α
SPARK_109_C1	ERR3448911	water - farm	ST301	OL2α.1	O2α
SPARK_1106_C1	ERR3480598	human - hospital disease	ST307	OL2α.2	O2β
SPARK_1109_C1	ERR3480602	cow	ST661	OL14	untypeable
SPARK_1115_C2	ERR3480611	cow	ST3068	OL4	O4
SPARK_1138_C2	ERR3480391	human - hospital disease	ST1428	OL3γ	O3γ
SPARK_1139_C1	ERR3480392	human - hospital carriage	ST307	OL2α.2	O2β
SPARK_1141_C1	ERR3480394	human - hospital disease	ST307	OL2α.2	O2β
SPARK_114_C1	ERR3448921	human - hospital carriage	ST22	OL2α.2	O2β
SPARK_1168_C1	ERR3480428	human - hospital carriage	ST17	OL2α.2	O2β
SPARK_1173_C1	ERR3480434	human - hospital disease	ST45	OL2α.1	O2α
SPARK_1179_C1	ERR3480440	human - hospital carriage	ST45	OL2α.1	O2α
SPARK_1187_C1	ERR3480449	human - hospital disease	ST219	OL2α.1	O1αβ,2α
SPARK_1188_C1	ERR3480450	human - hospital disease	ST101	OL2α.1	O1αβ,2α
SPARK_1205_C1	ERR3480470	human - hospital carriage	ST307	OL2α.2	O2β
SPARK_121_C2	ERR3448930	human - hospital carriage	ST3586	OL2α.2	O2β
SPARK_1243_C1	ERR3480515	cow	ST2703	OL2α.2	O2β
SPARK_1265_C1	ERR3480542	cow	ST524	OL3γ	O3γ
SPARK_1266_C1	ERR3480544	cow	ST230	OL13	O13
SPARK_1270_C2	ERR3480548	surface - hospital	ST307	OL2α.2	O2β
SPARK_1271_C2	ERR3480550	surface - hospital	ST307	OL2α.2	O2β
SPARK_1284_C2	ERR3479912	human - hospital carriage	ST37	OL4	O4
SPARK_1294_C1	ERR3479927	human - hospital carriage	ST2029	OL2α.2	O1αβ,2β
SPARK_1298_C1	ERR3479932	human - hospital disease	ST13	OL2α.2	O1αβ,2β
SPARK_1299_C1	ERR3479933	human - hospital disease	ST307	OL2α.2	O2β
SPARK_129_C1	ERR3448941	cow	ST1198	OL2α.2	O2β
SPARK_12_C1	ERR3440359	human - hospital carriage	ST11	OL3γ	O3γ
SPARK_1305_C1	ERR3479939	human - hospital disease	ST307	OL2α.2	O2β
SPARK_130_C1	ERR3448942	human - hospital carriage	ST512	OL2α.2	O2β
SPARK_1315_C1	ERR3479950	human - hospital disease	ST258	OL12	untypeable
SPARK_1318_C1	ERR3479953	human - hospital disease	ST307	OL2α.2	O2β
SPARK_1320_C1	ERR3479955	human - hospital disease	ST307	OL2α.2	O2β
SPARK_1321_C1	ERR3479956	human - hospital disease	ST37	OL3γ	untypeable
SPARK_1332_C1	ERR3479970	human - hospital carriage	ST252	OL2α.2	O1αβ,2β
SPARK_1341_C1	ERR3479983	human - hospital carriage	ST17	OL5	O5
SPARK_1343_C2	ERR3480063	human - hospital carriage	ST1527	OL2α.1	O1αβ,2α
SPARK_1348_C1	ERR3480069	human - hospital carriage	ST22	OL2α.2	O2β
SPARK_1350_C1	ERR3480071	cow	ST3345	OL13	O13
SPARK_1361_C1	ERR3480080	cow	ST187	OL4	O4
SPARK_1369_C1	ERR3480088	cow	ST2447	OL4	O4
SPARK_1377_C1	ERR3480093	human - hospital disease	ST307	OL2α.2	O2β
SPARK_1379_C1	ERR3480094	human - hospital carriage	ST512	OL2α.2	O2β
SPARK_137_C1	ERR3448949	human - hospital disease	ST76	OL3α/β	O3αβ
SPARK_1385_C1	ERR3480099	human - hospital disease	ST307	OL2α.2	O2β
SPARK_1387_C1	ERR3480101	human - hospital disease	ST307	OL2α.2	O2β
SPARK_1390_C1	ERR3480104	human - hospital disease	ST36	OL2α.2	O2β
SPARK_1392_C1	ERR3480106	human - hospital disease	ST307	OL2α.2	O2β
SPARK_1396_C1	ERR3480109	human - hospital disease	ST512	OL2α.2	O2α
SPARK_1402_C1	ERR3480115	human - hospital disease	ST219	OL2α.1	O1αβ,2α
SPARK_1403_C1	ERR3480116	human - hospital disease	ST258	OL2α.2	O2β
SPARK_1421_C2	ERR3480132	human - hospital carriage	ST258	OL12	untypeable
SPARK_1423_C2	ERR3480135	human - hospital carriage	ST3248	OL2α.2	O2β
SPARK_1439_C1	ERR3479994	human - hospital carriage	ST307	OL2α.2	O2β
SPARK_143_C2	ERR3448956	human - hospital carriage	ST36	OL2α.2	O2β
SPARK_1441_C1	ERR3479996	human - hospital carriage	ST512	OL2α.2	O2α
SPARK_1465_C1	ERR3480021	human - hospital disease	ST307	OL2α.2	O2β
SPARK_1477_C1	ERR3480034	human - community carriage	ST4253	OL2α.2	O2β
SPARK_1485_C2	ERR3480048	water - environment	ST1545	OL2α.1	O2α
SPARK_1488_C1	ERR3480052	water - environment	ST200	OL3γ	O3γ
SPARK_149_C1	ERR3448962	human - hospital carriage	ST20	OL2α.2	O1αβ,2β
SPARK_1504_C2	ERR3480158	rhizoplane	ST1446	OL3γ	O3γ
SPARK_1519_C1	ERR3480174	dog	ST15	OL2α.2	O1αβ,2β
SPARK_1536_C1	ERR3480193	dog	ST36	OL2α.2	O1αβ,2β
SPARK_1551_C1	ERR3480208	human - community carriage	ST20	OL2α.1	O1αβ,2α
SPARK_1562_C2	ERR3480219	water - environment	ST215	OL2α.1	O1αβ,2α
SPARK_1571_C2	ERR3480641	pig	ST1832	OL4	O4
SPARK_1618_C1	ERR3480685	water - environment	ST2102	OL2α.3	O2αγ
SPARK_1642_C1	ERR3931925	human - hospital carriage	ST111	OL2α.2	O1αβ,2β
SPARK_1659_C1	ERR3931961	cow	ST38	OL13	O13
SPARK_1672_C1	ERR3931981	cow	ST3991	OL2α.2	O2β
SPARK_1740_C1	ERR3932148	human - hospital disease	ST307	OL2α.2	O2β
SPARK_1749_C1	ERR3932164	human - hospital disease	ST307	OL2α.2	O2β
SPARK_176_C1	ERR3448990	human - hospital disease	ST268	OL2α.1	O2α
SPARK_1777_C1	ERR3932217	human - hospital disease	ST20	OL2α.2	O2β
SPARK_1821_C1	ERR3932294	human - hospital carriage	ST219	OL2α.1	O1αβ,2α
SPARK_1823_C1	ERR3932298	human - hospital disease	ST307	OL2α.2	O2β
SPARK_1824_C1	ERR3932300	human - hospital carriage	ST258	OL2α.2	O2β
SPARK_1832_C2	ERR3844622	cow	ST37	OL3γ	O3γ
SPARK_1834_C1	ERR3844628	cow	ST46	OL3α/β	O3αβ
SPARK_1842_C1	ERR3844646	cow	ST661	OL2α.2	O2β
SPARK_1859_C1	ERR3844683	pig	ST1102	OL2α.2	O1αβ,2β
SPARK_1863_C1	ERR3844691	pig	ST35	OL2α.1	O1αβ,2α
SPARK_1865_C1	ERR3844695	pig	ST967	OL2α.2	O1αβ,2β
SPARK_1867_C1	ERR4374706	pig	ST234	OL2α.2	O1αβ,2β
SPARK_1870_C1	ERR3844701	pig	ST719	OL2α.2	O2β
SPARK_1871_C1	ERR3844703	pig	ST490	OL2α.2	O2β
SPARK_1872_C1	ERR3844705	pig	ST36	OL2α.2	O2β
SPARK_1875_C1	ERR3844711	water - farm	ST661	OL13	O13
SPARK_187_C1	ERR3449001	human - hospital disease	ST512	OL2α.2	O2β
SPARK_1881_C1	ERR3844723	human - hospital disease	ST1190	OL2α.1	O1αβ,2α
SPARK_1884_C1	ERR3844727	human - hospital disease	ST307	OL2α.2	O2β
SPARK_189_C1	ERR3449003	human - hospital carriage	ST512	OL2α.2	O2β
SPARK_1901_C1	ERR4374704	human - hospital carriage	ST37	OL3γ	untypeable
SPARK_1907_C1	ERR4374668	pig	ST17	OL2α.2	O2β
SPARK_190_C1	ERR3449004	human - hospital disease	ST307	OL2α.2	O2α
SPARK_1912_C1	ERR3844749	pig	ST17	OL2α.2	O2β
SPARK_1913_C1	ERR3932272	pig	ST2407	OL5	O5
SPARK_1917_C1	ERR3932278	pig	ST4262	OL3γ	O3γ
SPARK_1923_C1	ERR3932286	pig	ST490	OL2α.2	O2β
SPARK_1924_C1	ERR3844751	pig	ST113	OL3α/β	O3αβ
SPARK_192_C1	ERR3449006	human - hospital disease	ST23	OL2α.2	O1αβ,2β
SPARK_1944_C1	ERR3932299	human - hospital disease	ST307	OL2α.2	O2β
SPARK_1946_C1	ERR3932301	human - hospital disease	ST45	OL2α.1	O2α
SPARK_1949_C1	ERR4374740	human - hospital disease	ST219	OL2α.1	O1αβ,2α
SPARK_194_C1	ERR3449008	pig	ST3649	OL2α.1	O2α
SPARK_195_C2	ERR3449011	pig	ST789	OL2α.1	O1αβ,2α
SPARK_1965_C1	ERR3844776	cow	ST857	OL2α.1	O2α
SPARK_1967_C1	ERR4139181	cow	ST661	OL2α.2	O2β
SPARK_196_C1	ERR3449012	pig	ST1564	OL13	O13
SPARK_1980_C1	ERR4374762	cow	ST17	OL2α.2	O2β
SPARK_1_C1	ERR3440341	human - hospital carriage	ST661	OL3α/β	O3αβ
SPARK_2006_C1	ERR4139186	human - hospital disease	ST441	OL2α.1	O2α
SPARK_2013_C1	ERR3844643	surface - farm	ST661	OL4	O4
SPARK_202_C1	ERR3449019	pig	ST881	OL2α.2	O2β
SPARK_2039_C1	ERR4139191	human - hospital disease	ST307	OL2α.2	O2β
SPARK_2040_C1	ERR3844670	human - hospital disease	ST307	OL2α.2	O2β
SPARK_2046_C1	ERR4022833	human - hospital disease	ST45	OL2α.1	O2α
SPARK_205_C1	ERR3449022	pig	ST3139	OL3α/β	O3αβ
SPARK_208_C1	ERR3449027	pig	ST2482	OL3γ	O3γ
SPARK_2095_C1	ERR4022923	human - hospital carriage	ST29	OL2α.2	O1αβ,2β
SPARK_209_C1	ERR3449029	water - farm	ST881	OL2α.2	O1αβ,2β
SPARK_2101_C2	ERR4022889	human - hospital carriage	ST45	OL2α.1	O2α
SPARK_211_C1	ERR3449032	surface - farm	ST432	OL2α.1	O2α
SPARK_212_C1	ERR3449033	surface - farm	ST3649	OL2α.1	O2α
SPARK_215_C1	ERR3449036	human - hospital carriage	ST661	OL2α.2	O2β
SPARK_2169_C1	ERR3904640	rhizosphere	ST37	OL3γ	O3γ
SPARK_2220_C1	ERR3932051	pig	ST661	OL2α.2	O2β
SPARK_2221_C1	ERR3932053	pig	ST432	OL3α/β	O3αβ
SPARK_2235_C1	ERR3932076	human - hospital disease	ST307	OL2α.2	O2β
SPARK_2237_C1	ERR3932080	human - hospital disease	ST392	OL4	O4
SPARK_226_C1	ERR3449048	human - hospital disease	ST307	OL2α.2	O2β
SPARK_2288_C1	ERR3904512	human - hospital carriage	ST636	OL5	O5
SPARK_2290_C1	ERR3904516	human - hospital carriage	ST36	OL2α.2	O2β
SPARK_2299_C1	ERR3904528	human - hospital disease	ST258	OL2α.2	O2β
SPARK_2306_C1	ERR3904539	human - hospital carriage	ST307	OL2α.2	O2β
SPARK_2330_C1	ERR3904587	human - hospital disease	ST307	OL2α.2	O2β
SPARK_2338_C1	ERR3904698	cow	ST3068	OL4	O4
SPARK_2348_C1	ERR3931792	cow	ST256	OL4	O4
SPARK_2367_C1	ERR3931819	cow	ST3068	OL4	O4
SPARK_2383_C1	ERR3904478	invertebrates	ST219	OL2α.3	O1αβ,2γ
SPARK_2390_C2	ERR3904499	invertebrates	ST1315	OL2α.2	O2β
SPARK_242_C1	ERR4374765	cow	ST969	OL4	O4
SPARK_243_C1	ERR3469780	cow	ST17	OL5	O5
SPARK_2487_C1	ERR3967748	human - hospital disease	ST307	OL2α.2	O2β
SPARK_2495_C1	ERR3967793	human - hospital carriage	ST15	OL2α.1	O1αβ,2α
SPARK_2503_C1	ERR3844684	human - hospital disease	ST661	OL2α.2	O2β
SPARK_2506_C1	ERR3967813	human - hospital carriage	ST17	OL5	O5
SPARK_2507_C1	ERR3967815	human - hospital disease	ST307	OL2α.2	O2β
SPARK_251_C3	ERR3469791	cow	ST727	OL2α.2	O2β
SPARK_2534_C1	ERR3967879	pig	ST420	OL13	O13
SPARK_2540_C1	ERR3967891	pig	ST23	OL2α.1	O2α
SPARK_2558_C1	ERR3844688	human - hospital disease	ST1440	OL3α/β	O3αβ
SPARK_257_C1	ERR3469800	cow	ST1754	OL2α.1	O2α
SPARK_2597_C1	ERR4023027	human - hospital carriage	ST323	OL3γ	O3γ
SPARK_2600_C1	ERR4023031	human - hospital carriage	ST661	OL2α.2	O2β
SPARK_2606_C1	ERR4023037	human - hospital carriage	ST1440	OL3α/β	O3αβ
SPARK_2607_C1	ERR4023039	human - hospital carriage	ST307	OL2α.2	O2β
SPARK_2609_C1	ERR4023045	human - hospital carriage	ST86	OL2α.1	O1αβ,2α
SPARK_262_C2	ERR3469806	poultry	ST1558	OL4	O4
SPARK_2655_C1	ERR4023112	water - river	ST1775	OL2α.1	O2α
SPARK_2668_C1	ERR4023134	dog	ST5	OL2α.1	O1αβ,2α
SPARK_2687_C1	ERR4022969	dog	ST25	OL2α.2	O1αβ,2β
SPARK_273_C1	ERR3469820	human - hospital disease	ST307	OL2α.2	O2β
SPARK_276_C1	ERR3469822	human - hospital disease	ST889	OL2α.1	O1αβ,2α
SPARK_277_C1	ERR3469823	human - hospital disease	ST225	OL2α.2	O2β
SPARK_278_C1	ERR3469824	cow	ST3049	OL3α/β	O3αβ
SPARK_279_C1	ERR3469827	cow	ST4106	OL3γ	O3γ
SPARK_2810_C1	ERR3931922	water - environment	ST20	OL2α.2	O1αβ,2β
SPARK_2829_C1	ERR3931970	dog	ST423	OL2α.2	O2β
SPARK_2850_C2	ERR3932013	soil	ST992	OL3α/β	O3αβ
SPARK_2876_C1	ERR3931845	water - environment	ST485	OL13	O13
SPARK_289_C1	ERR3469842	human - hospital carriage	ST307	OL2α.2	O2β
SPARK_2911_C1	ERR3932124	turtle	ST496	OL3γ	O3γ
SPARK_291_C2	ERR3469844	human - hospital carriage	ST22	OL2α.2	O2β
SPARK_2922_C1	ERR4374808	invertebrates	ST12	OL2α.2	O2β
SPARK_299_C1	ERR3469853	human - hospital carriage	ST101	OL2α.2	O1αβ,2β
SPARK_306_C1	ERR3469857	human - hospital disease	ST307	OL2α.2	O2β
SPARK_315_C1	ERR3469867	human - hospital carriage	ST2418	OL3α/β	O3αβ
SPARK_325_C1	ERR3449068	surface - farm	ST37	OL10	O10
SPARK_328_C1	ERR3449070	cow	ST485	OL3γ	O3γ
SPARK_355_C1	ERR3449109	human - hospital carriage	ST253	OL2α.1	O1αβ,2α
SPARK_356_C1	ERR3449110	human - hospital carriage	ST2004	OL2α.2	O2β
SPARK_385_C1	ERS10540339	human - hospital carriage	ST512	OL2α.2	O2β
SPARK_38_C1	ERR3440396	human - hospital carriage	ST512	OL2α.2	O2β
SPARK_40_C1	ERR4374797	human - hospital disease	ST17	OL2α.2	O2β
SPARK_418_C1	ERS10540416	human - hospital carriage	ST20	OL4	O4
SPARK_42_C1	ERR3440400	human - hospital disease	ST307	OL2α.2	O2β
SPARK_441_C1	ERS10540390	human - hospital disease	ST307	OL2α.2	O2β
SPARK_447_C1	ERS10540395	human - hospital disease	ST3178	OL3γ	O3γ
SPARK_450_C1	ERS10540398	human - hospital disease	ST307	OL2α.2	O2β
SPARK_460_C2	ERS10540407	human - hospital carriage	ST29	OL2α.2	O1αβ,2β
SPARK_481_C1	ERR3449133	human - hospital carriage	ST512	OL2α.2	O2β
SPARK_485_C1	ERR3449136	human - hospital disease	ST3663	OL3γ	O3γ
SPARK_487_C1	ERR3449138	human - hospital disease	ST17	OL5	O5
SPARK_488_C1	ERR3449139	human - hospital disease	ST45	OL2α.1	O2α
SPARK_492_C2	ERR3449144	human - hospital disease	ST3655	OL2α.2	O2β
SPARK_495_C1	ERR3449148	cat	ST1271	OL2α.2	O1αβ,2β
SPARK_500_C1	ERR3449154	human - hospital disease	ST307	OL2α.2	O2β
SPARK_505_C1	ERR3449159	human - hospital disease	ST45	OL2α.1	O2α
SPARK_543_C1	ERR3449217	water - environment	ST22	OL2α.2	O2β
SPARK_568_C2	ERR3449252	human - community carriage	ST661	OL2α.2	O2β
SPARK_587_C1	ERR3449280	human - hospital disease	ST321	OL2α.2	O2β
SPARK_588_C1	ERR3449281	human - hospital disease	ST101	OL2α.1	O2α
SPARK_601_C1	ERR3449298	human - hospital carriage	ST297	OL3γ	O3γ
SPARK_61_C1	ERR3440419	human - hospital carriage	ST4439	OL2α.2	O1αβ,2β
SPARK_630_C1	ERR3449336	human - hospital carriage	ST37	OL3γ	O3γ
SPARK_648_C1	ERR3449358	cow	ST661	OL2α.2	O2β
SPARK_663_C1	ERR3449378	cow	ST661	OL2α.2	O2β
SPARK_664_C2	ERR3449380	cow	ST221	OL3γ	O3γ
SPARK_672_C1	ERR3449470	human - hospital disease	ST340	OL4	O4
SPARK_677_C1	ERR3449465	human - hospital disease	ST258	OL2α.2	O2β
SPARK_67_C1	ERR3440425	human - hospital carriage	ST661	OL2α.2	O2β
SPARK_693_C1	ERR3449445	human - community carriage	ST20	OL2α.2	O1αβ,2β
SPARK_698_C2	ERR3449439	human - hospital disease	ST985	OL2α.2	O1αβ,2β
SPARK_699_C1	ERR3449438	human - hospital disease	ST145	OL2α.1	O1αβ,2α
SPARK_704_C1	ERR3449433	human - hospital disease	ST258	OL2α.2	O2β
SPARK_705_C1	ERR3449432	human - hospital disease	ST1190	OL2α.1	O1αβ,2α
SPARK_707_C1	ERR3449430	human - hospital disease	ST512	OL2α.2	O2α
SPARK_717_C1	ERR3449420	human - hospital carriage	ST661	OL2α.2	O2β
SPARK_719_C1	ERR3449418	human - hospital disease	ST307	OL2α.2	O2β
SPARK_720_C1	ERR3449417	human - hospital carriage	ST512	OL2α.2	O2β
SPARK_740_C1	ERR3449392	water - river	ST1017	OL3γ	O3γ
SPARK_74_C1	ERR3448867	human - hospital carriage	ST392	OL4	O4
SPARK_776_C1	ERR3449508	human - hospital disease	ST405	OL4	O4
SPARK_784_C1	ERR3449517	human - hospital carriage	ST17	OL3γ	O3γ
SPARK_787_C2	ERR3449521	human - hospital carriage	ST502	OL4	O4
SPARK_834_C1	ERR3449570	human - hospital disease	ST512	OL2α.2	O2β
SPARK_852_C1	ERR3449592	human - hospital carriage	ST584	OL3γ	O3γ
SPARK_864_C1	ERR3469879	human - hospital disease	ST45	OL13	O13
SPARK_873_C1	ERR3469888	human - hospital disease	ST307	OL2α.2	O2β
SPARK_895_C1	ERR3480228	cow	ST661	OL2α.2	O2β
SPARK_941_C1	ERR3480266	human - hospital carriage	ST36	OL2α.2	O2β
SPARK_942_C1	ERR3480268	human - hospital carriage	ST307	OL2α.2	O2β
SPARK_950_C1	ERR3480275	human - hospital disease	ST258	OL2α.2	O2β
SPARK_952_C1	ERR3480277	human - hospital disease	ST14	OL2α.1	O1αβ,2α
SPARK_955_C1	ERR3480280	human - hospital disease	ST392	OL4	O4
SPARK_962_C1	ERR3480286	human - hospital disease	ST307	OL2α.2	O2β
SPARK_965_C1	ERR3480287	human - hospital carriage	ST307	OL2α.1	O2α
SPARK_967_C1	ERR3480289	human - hospital carriage	ST101	OL2α.1	O1αβ,2α
SPARK_973_C1	ERR3480294	human - hospital carriage	ST15	OL2α.1	O1αβ,2α
SPARK_978_C1	ERR3480299	human - hospital carriage	ST29	OL2α.2	O1αβ,2β
SPARK_980_C1	ERR3480302	human - hospital carriage	ST307	OL2α.2	O2β
SPARK_987_C1	ERR3480310	human - hospital disease	ST307	OL2α.2	O2β
SPARK_988_C1	ERR3480311	human - hospital disease	ST307	OL2α.2	O2β
SPARK_98_C2	ERR3448895	cow	ST485	OL3γ	O3γ
SPARK_992_C1	ERR3480315	human - hospital disease	ST512	OL2α.2	O2α
SPARK_996_C1	ERR3480319	human - hospital disease	ST307	OL2α.2	O2β
SPARK_998_C1	ERR3480321	human - hospital disease	ST101	OL2α.1	O1αβ,2α
